# Conserved Axonal Transcriptome Dynamics Underlie PGE_2_-Induced Sensitisation and Identify *Tnfrsf12a/*Fn14 as a Regulator of Neuronal Excitability in DRG Neurons

**DOI:** 10.1101/2025.09.02.673723

**Authors:** Asta Arendt-Tranholm, Rafael Sebastián Fort, Rebecca Pope, Alex Rathbone, Gareth Hathway, Jose Sotelo-Silveira, Victoria Chapman, Cornelia H. de Moor, Federico Dajas-Bailador

## Abstract

Chronic pain arises when dorsal root ganglion (DRG) neurons become sensitised to noxious inputs, a process driven by inflammatory mediators such as prostaglandin E_2_ (PGE_2_). Local translation of axonal mRNAs is a key regulator of nociceptor plasticity, yet how axonal transcriptome dynamics contribute to inflammatory sensitisation remains unclear. Using compartmentalised culture systems and RNA-sequencing, we defined axonal and somatic transcriptomes in embryonic (E16.5) and adult (W8) DRG neurons and assessed their remodelling after PGE_2_ exposure. We identify a conserved core axonal transcriptome spanning embryonic to adult stages, prominently enriched for ribosomal and mitochondrial functions, consistent with sustained translational and metabolic demands. PGE_2_ elicited compartment-specific reprogramming: pathways related to sensory processing and pain were upregulated in axons but downregulated in somata. Functionally, prolonged axonal PGE_2_ exposure enhanced capsaicin-evoked Ca²⁺ responses and drove retrograde sensitisation of neuronal somata. Integrating transcriptomics with functional assays, we pinpointed *Tnfrsf12a* (Fn14), a cytokine receptor linked to regeneration and neuropathic pain, as a PGE_2_-induced axonal mRNA. Crucially, local axonal knockdown of *Tnfrsf12a* significantly reduced neuronal excitability, providing proof-of-concept that axonally enriched transcripts can be targeted to modulate sensitisation. These findings position conserved axonal transcriptome programmes as drivers of peripheral sensitisation and establish *Tnfrsf12a* as a therapeutic candidate for inflammatory pain.
