## Supplementary Table 1 for "Conserved Axonal Transcriptome Dynamics Underlie PGE_2_-Induced Sensitisation and Identify *Tnfrsf12a/*Fn14 as a Regulator of Neuronal Excitability in DRG Neurons"

### Sheet: Mapping_Statistics
E16.5	Sample treatment group	Label	Mapping percentage to genome	Unique mapping percentage	Reads (post-filtering)
	Control soma - Vehicle Soma (VS)	VS1	94.81	78.15	35810572
		VSB	95.5	82.44	41143662
		VSD	93.19	81.76	36636274
	Control axon - Vehicle Axon (VA)	VA1	73.36	32.07	10725681
		VA2	78.69	37.08	17529951
		VAD	58.98	34.69	14425396
	PGE2 Soma - Treated Soma (TS)	TS1	89.92	59.63	23989351
		TSB	94.92	78.88	42242792
		TSD	94.91	81.2	47357559
	PGE2 Axon - Treated Axon (TA)	TA1	82.4	35.98	16486693
		TA2	79.7	48.31	19896401
		TAD	85.4	57.1	35060885
	Average		85.1483	58.9408	2.84421e+07
	Standard Deviation		11.2066	20.8176	1.25772e+07
8WO	Sample treatment group	Label	Mapping percentage to genome	Unique mapping percentage	Reads (post-filtering)
	Control soma - Vehicle Soma (VS)	VS1	98.58	87.65	40090424
		VS2	98.56	89.26	39505184
		VS3	98.84	89.97	31123382
	Control axon - Vehicle Axon (VA)	VA1	98.21	85.81	31348467
		VA2	98.26	85.53	29020651
		VA3	98.53	85.68	32862783
	PGE2 Soma - Treated Soma (TS)	TS1	98.13	86.9	25004967
		TS2	98.63	87.88	38280702
		TS3	98.55	86.03	32149626
	PGE2 Axon - Treated Axon (TA)	TA1	98.48	88.46	39107465
		TA2	98.08	84.21	24867269
		TA3	98.26	87.3	32006126
	Average		98.4258	87.0567	3.29473e+07
	Standard Deviation		0.232162	1.68854	5.32252e+06
